# Genetic mechanisms of resistance to targeted KRAS inhibition

**DOI:** 10.1101/2025.08.04.668444

**Authors:** Bianca J. Diaz, Max Kops, Sara Bernardo, Henri Schmidt, Elizabeth Grankowsky, Adrian Vega, Chen Zhang, Matthew Bott, Maria Skamagki, Aidan Tomlinson, Nicole A. Vita, Alyna Katti, Mark P. Labrecque, Ida Aronchik, Mallika Singh, Lukas E. Dow

**Affiliations:** Sandra and Edward Meyer Cancer Center, Department of Medicine, Weill Cornell Medicine, New York, NY; Weill Cornell Graduate School of Medical Sciences, Weill Cornell Medicine, New York, NY; Department of Computer Science, Princeton University, Princeton, NJ; Department of Pathology and Laboratory Medicine, Weill Cornell Medicine, New York, NY; Department of Surgery, Memorial Sloan Kettering Cancer Center, New York, NY; Revolution Medicines, Inc., Redwood City, CA; Department of Medicine, Weill Cornell Medicine, New York, NY; Department of Biochemistry, Weill Cornell Medicine, New York, NY

## Abstract

*KRAS* mutations are among the most prevalent oncogenic drivers in non-small cell lung cancer (NSCLC), yet the mechanisms of therapeutic resistance to KRAS inhibitors in these cancers remains poorly understood. Here, we deploy high-throughput CRISPR base editing screens to systematically map resistance mutations to three mechanistically distinct KRAS-targeted therapies, including KRAS-G12C(OFF) inhibitor (adagrasib), RAS(ON) G12C-selective tri-complex inhibitor (RMC-4998), and RAS(ON) multi-selective tri-complex inhibitor (RMC-7977). Using both a saturation *Kras* tiling approach and cancer-associated mutation library, we identify common and compound-selective second-site resistance mutations in *Kras*, as well as gain-of-function and loss-of-function variants across cancer-associated genes that rewire signaling networks in a context-dependent manner. Notably, we identify a recurrent missense mutation in capicua (*Cic*), that promotes resistance to RMC-7977 in vitro and in vivo. Moreover, we show that targeting NFκB signaling in CIC-mutant cells can resensitize them to RAS pathway inhibition and overcome resistance.
