## Supplementary material for "Genetic mechanisms of resistance to targeted KRAS inhibition": Supp Table 2

### Sheet: Table_S2_Legend
Supplementary Table 2
Data Table	Content
Table S2A	sgRNAs used in this study
Table S2B	BE sensor library prep primers used in this study
Table S2C	primers used in this study

### Sheet: Table_S2A
sgRNA name	sequence
Cic_R215Q_772a	CACCGGGCCCGGTGCCGCTTGCTG
Cic_R215Q_772b	AAACCAGCAAGCGGCACCGGGCCC
Nf2_X225_splice_2647a	CACCGCGCACCCGGATTGTAAAGT
Nf2_X225_splice_2647b	AAACACTTTACAATCCGGGTGCGC
Rras2_G23D_3819a	CACCGCCGCCACCGCCGACCACCA
Rras2_G23D_3819b	AAACTGGTGGTCGGCGGTGGCGGC

### Sheet: Table_S2B
Primer no	Seq
F01	AATGATACGGCGACCACCGAGATCTACACCGGTTCAAACACTCTTTCCCTACACGACGCTCTTCCGATCTgtcttgtggaaaggacgaaacaccg
F02	AATGATACGGCGACCACCGAGATCTACACGCTGGATTACACTCTTTCCCTACACGACGCTCTTCCGATCTgttcttgtggaaaggacgaaacaccg
F03	AATGATACGGCGACCACCGAGATCTACACTAACTCGGACACTCTTTCCCTACACGACGCTCTTCCGATCTgattcttgtggaaaggacgaaacaccg
F04	AATGATACGGCGACCACCGAGATCTACACTAACAGTTACACTCTTTCCCTACACGACGCTCTTCCGATCTcgattcttgtggaaaggacgaaacaccg
F05	AATGATACGGCGACCACCGAGATCTACACATACTCAAACACTCTTTCCCTACACGACGCTCTTCCGATCTtcgattcttgtggaaaggacgaaacaccg
F06	AATGATACGGCGACCACCGAGATCTACACGCTGAGAAACACTCTTTCCCTACACGACGCTCTTCCGATCTatcgattcttgtggaaaggacgaaacaccg
F07	AATGATACGGCGACCACCGAGATCTACACATTGGAGGACACTCTTTCCCTACACGACGCTCTTCCGATCTgatcgattcttgtggaaaggacgaaacaccg
F08	AATGATACGGCGACCACCGAGATCTACACTAGTCTAAACACTCTTTCCCTACACGACGCTCTTCCGATCTcgatcgattcttgtggaaaggacgaaacaccg
F09	AATGATACGGCGACCACCGAGATCTACACCGGTGACCACACTCTTTCCCTACACGACGCTCTTCCGATCTacgatcgattcttgtggaaaggacgaaacaccg
F10	AATGATACGGCGACCACCGAGATCTACACTACAGAGGACACTCTTTCCCTACACGACGCTCTTCCGATCTgtcttgtggaaaggacgaaacaccg
F11	AATGATACGGCGACCACCGAGATCTACACATTGTCAAACACTCTTTCCCTACACGACGCTCTTCCGATCTgttcttgtggaaaggacgaaacaccg
F12	AATGATACGGCGACCACCGAGATCTACACTATGTCTTACACTCTTTCCCTACACGACGCTCTTCCGATCTgattcttgtggaaaggacgaaacaccg
Primer no	Seq
R01_LRT2B	CAAGCAGAAGACGGCATACGAGATCGGTTCAAGTGACTGGAGTTCAGACGTGTGCTCTTCCGATCTgCCATTTGTCTCAAGATCTAGAATTC
R02_LRT2B	CAAGCAGAAGACGGCATACGAGATGCTGGATTGTGACTGGAGTTCAGACGTGTGCTCTTCCGATCTgtCCATTTGTCTCAAGATCTAGAATTC
R03_LRT2B	CAAGCAGAAGACGGCATACGAGATTAACTCGGGTGACTGGAGTTCAGACGTGTGCTCTTCCGATCTgatCCATTTGTCTCAAGATCTAGAATTC
R04_LRT2B	CAAGCAGAAGACGGCATACGAGATTAACAGTTGTGACTGGAGTTCAGACGTGTGCTCTTCCGATCTcgatCCATTTGTCTCAAGATCTAGAATTC
R05_LRT2B	CAAGCAGAAGACGGCATACGAGATATACTCAAGTGACTGGAGTTCAGACGTGTGCTCTTCCGATCTtcgatCCATTTGTCTCAAGATCTAGAATTC
R06_LRT2B	CAAGCAGAAGACGGCATACGAGATGCTGAGAAGTGACTGGAGTTCAGACGTGTGCTCTTCCGATCTatcgatCCATTTGTCTCAAGATCTAGAATTC
R07_LRT2B	CAAGCAGAAGACGGCATACGAGATATTGGAGGGTGACTGGAGTTCAGACGTGTGCTCTTCCGATCTgatcgatCCATTTGTCTCAAGATCTAGAATTC
R08_LRT2B	CAAGCAGAAGACGGCATACGAGATTAGTCTAAGTGACTGGAGTTCAGACGTGTGCTCTTCCGATCTcgatcgatCCATTTGTCTCAAGATCTAGAATTC
R09_LRT2B	CAAGCAGAAGACGGCATACGAGATCGGTGACCGTGACTGGAGTTCAGACGTGTGCTCTTCCGATCTacgatcgatCCATTTGTCTCAAGATCTAGAATTC
R10_LRT2B	CAAGCAGAAGACGGCATACGAGATTACAGAGGGTGACTGGAGTTCAGACGTGTGCTCTTCCGATCTgCCATTTGTCTCAAGATCTAGAATTC
R11_LRT2B	CAAGCAGAAGACGGCATACGAGATATTGTCAAGTGACTGGAGTTCAGACGTGTGCTCTTCCGATCTgtCCATTTGTCTCAAGATCTAGAATTC
R12_LRT2B	CAAGCAGAAGACGGCATACGAGATTATGTCTTGTGACTGGAGTTCAGACGTGTGCTCTTCCGATCTgatCCATTTGTCTCAAGATCTAGAATTC

### Sheet: Table_S2C
primer name	seq
amplify Cic_R215Q F	TAGTTCTGCCCTGCTGTGGCCA
amplify Cic_R215Q R	ACCACTCGCCCAGGATCTTGCT
amplify Nf2_x225_splice F	ACGGGGATGGGAATCTCTGGGT
amplify Nf2_x225_splice R	GGCTCTCGACCTTGTCTTCCCG
amplify Rras2_G23D F	CTCTCCAGCGTCTCGGGCAACT
amplify Rras2_G23D R	GAACTGGATGGTGAGCGCCGAC
amplify human CIC_R215Q F	CGGCCCATGAATGCCTTC
amplify human CIC_R215Q R	CATACCACCACTCGCCCA
amplify human CTRL F	GCCCTCGTTATCATTACCA
amplify human CTRL R	TGCTTGTGTGCACCTGTG
amplify mouse Kras exon 3 F	gactatcatatgcttaccgtTCATGCAGGCATAACAATTAGCAA
amplify mouse Kras exon 3 R	ctgtttccagcatagctcttCTGACGTGCTTTGCCTGTTTTGAAT
Library prep mouse Kras exon 3 F	AATGATACGGCGACCACCGAGATCTACACACACTCTTTCCCTACACGACGCTCTTCCGATCTgCGGTTCAAGACTATCATATGCTTACCGT
Library prep mouse Kras exon 3 R	CAAGCAGAAGACGGCATACGAGATGTGACTGGAGTTCAGACGTGTGCTCTTCCGATCTgCGGTTCAACTGTTTCCAGCATAGCTCTT
