## Supplementary material for "Genetic mechanisms of resistance to targeted KRAS inhibition": Supp Table 9

### Sheet: Table_S9_Legend
Supplementary Table 9
Data Table	Content
Table S9A	2way ANOVA Competition assay Rras2 G23D
Table S9B	2way ANOVA Competition assay Cic R215Q
Table S9C	2way ANOVA Competition assay Nf2 x225 splice
Table S9D	2way ANOVA Colony formation assay Rras2 G23D and Cic R215Q
Table S9E	Unpaired t-test Colony formation assay Nf2 x225 splice
Table S9F	2way ANOVA RMC-7977 dose response CALU-1
Table S9G	Log-rank (Mantel-Cox) test on survival curve

### Sheet: Table_S9A
Within each column, compare rows (simple effects within columns)
Number of families	2
Number of comparisons per family	3
Alpha	0.05
Dunnett's multiple comparisons test	Mean Diff.	95.00% CI of diff.	Below threshold?	Summary	Adjusted P Value
D10
RRAS-DMSO vs. RRAS-RM42	-44.1	-68.22 to -19.98	Yes	***	0.0006
RRAS-DMSO vs. RRAS-RM29	-35.58	-59.70 to -11.46	Yes	**	0.0041
RRAS-DMSO vs. RRAS-MRTX	-37.68	-61.80 to -13.56	Yes	**	0.0025
D20
RRAS-DMSO vs. RRAS-RM42	-57	-81.12 to -32.88	Yes	****	<0.0001
RRAS-DMSO vs. RRAS-RM29	-47.48	-71.60 to -23.36	Yes	***	0.0003
RRAS-DMSO vs. RRAS-MRTX	-53.65	-77.77 to -29.53	Yes	****	<0.0001
Test details	Mean 1	Mean 2	Mean Diff.	SE of diff.	N1	N2	q	DF
D10
RRAS-DMSO vs. RRAS-RM42	2.4	46.5	-44.1	9.303	3	3	4.74	16
RRAS-DMSO vs. RRAS-RM29	2.4	37.98	-35.58	9.303	3	3	3.825	16
RRAS-DMSO vs. RRAS-MRTX	2.4	40.08	-37.68	9.303	3	3	4.05	16
D20
RRAS-DMSO vs. RRAS-RM42	11.23	68.23	-57	9.303	3	3	6.127	16
RRAS-DMSO vs. RRAS-RM29	11.23	58.72	-47.48	9.303	3	3	5.104	16
RRAS-DMSO vs. RRAS-MRTX	11.23	64.88	-53.65	9.303	3	3	5.767	16

### Sheet: Table_S9B
Within each column, compare rows (simple effects within columns)
Number of families	2
Number of comparisons per family	3
Alpha	0.05
Dunnett's multiple comparisons test	Mean Diff.	95.00% CI of diff.	Below threshold?	Summary	Adjusted P Value
D10
CIC-DMSO vs. CIC-RM42	-53.67	-74.11 to -33.23	Yes	****	<0.0001
CIC-DMSO vs. CIC -RM29	-37.5	-57.94 to -17.06	Yes	***	0.0006
CIC-DMSO vs. CIC-MRTX	-26.65	-47.09 to -6.210	Yes	*	0.0102
D20
CIC-DMSO vs. CIC-RM42	-67.07	-87.51 to -46.63	Yes	****	<0.0001
CIC-DMSO vs. CIC -RM29	-54.23	-74.67 to -33.79	Yes	****	<0.0001
CIC-DMSO vs. CIC-MRTX	-43.68	-64.12 to -23.24	Yes	***	0.0001
Test details	Mean 1	Mean 2	Mean Diff.	SE of diff.	N1	N2	q	DF
D10
CIC-DMSO vs. CIC-RM42	0.8167	54.48	-53.67	7.884	3	3	6.807	16
CIC-DMSO vs. CIC -RM29	0.8167	38.32	-37.5	7.884	3	3	4.756	16
CIC-DMSO vs. CIC-MRTX	0.8167	27.47	-26.65	7.884	3	3	3.38	16
D20
CIC-DMSO vs. CIC-RM42	0	67.07	-67.07	7.884	3	3	8.506	16
CIC-DMSO vs. CIC -RM29	0	54.23	-54.23	7.884	3	3	6.879	16
CIC-DMSO vs. CIC-MRTX	0	43.68	-43.68	7.884	3	3	5.541	16

### Sheet: Table_S9C
Within each column, compare rows (simple effects within columns)
Number of families	2
Number of comparisons per family	3
Alpha	0.05
Dunnett's multiple comparisons test	Mean Diff.	95.00% CI of diff.	Below threshold?	Summary	Adjusted P Value
D10
Nf2-DMSO vs. Nf2-RM42	-9.567	-36.86 to 17.72	No	ns	0.695
Nf2-DMSO vs. Nf2 -RM29	-15.62	-42.91 to 11.67	No	ns	0.3442
Nf2-DMSO vs. Nf2-MRTX	-7.567	-34.86 to 19.72	No	ns	0.8146
D20
Nf2-DMSO vs. Nf2-RM42	-16.77	-44.06 to 10.52	No	ns	0.2925
Nf2-DMSO vs. Nf2 -RM29	-2.6	-29.89 to 24.69	No	ns	0.9893
Nf2-DMSO vs. Nf2-MRTX	-15.9	-43.19 to 11.39	No	ns	0.3309
Test details	Mean 1	Mean 2	Mean Diff.	SE of diff.	N1	N2	q	DF
D10
Nf2-DMSO vs. Nf2-RM42	10.02	19.58	-9.567	10.53	3	3	0.9089	16
Nf2-DMSO vs. Nf2 -RM29	10.02	25.63	-15.62	10.53	3	3	1.484	16
Nf2-DMSO vs. Nf2-MRTX	10.02	17.58	-7.567	10.53	3	3	0.7189	16
D20
Nf2-DMSO vs. Nf2-RM42	16.82	33.58	-16.77	10.53	3	3	1.593	16
Nf2-DMSO vs. Nf2 -RM29	16.82	19.42	-2.6	10.53	3	3	0.247	16
Nf2-DMSO vs. Nf2-MRTX	16.82	32.72	-15.9	10.53	3	3	1.511	16

### Sheet: Table_S9D
Within each row, compare columns (simple effects within rows)
Number of families	9
Number of comparisons per family	2
Alpha	0.05
Šídák's multiple comparisons test	Mean Diff.	95.00% CI of diff.	Below threshold?	Summary	Adjusted P Value
Adagrasib 100nM
CR8 vs. Rras2	-0.4277	-0.6144 to -0.2411	Yes	****	<0.0001
CR8 vs. CIC	-0.3303	-0.5170 to -0.1437	Yes	***	0.0002
Adagrasib 250nM
CR8 vs. Rras2	-0.3466	-0.5332 to -0.1599	Yes	****	<0.0001
CR8 vs. CIC	-0.3434	-0.5300 to -0.1567	Yes	***	0.0001
Adagrasib 750nM
CR8 vs. Rras2	-0.2812	-0.4678 to -0.09449	Yes	**	0.0017
CR8 vs. CIC	-0.3274	-0.5140 to -0.1407	Yes	***	0.0002
RMC-4998 100nM
CR8 vs. Rras2	-0.2723	-0.4589 to -0.08558	Yes	**	0.0025
CR8 vs. CIC	-0.2769	-0.4636 to -0.09022	Yes	**	0.0021
RMC-4998 250nM
CR8 vs. Rras2	-0.1878	-0.3745 to -0.001165	Yes	*	0.0483
CR8 vs. CIC	-0.2439	-0.4305 to -0.05720	Yes	**	0.0074
RMC-4998 750nM
CR8 vs. Rras2	-0.06017	-0.2468 to 0.1265	No	ns	0.7162
CR8 vs. CIC	-0.1345	-0.3212 to 0.05217	No	ns	0.1999
RMC-7977 5nM
CR8 vs. Rras2	-0.246	-0.4327 to -0.05930	Yes	**	0.0068
CR8 vs. CIC	-0.2716	-0.4583 to -0.08495	Yes	**	0.0025
RMC-7977 30nM
CR8 vs. Rras2	-0.161	-0.3476 to 0.02571	No	ns	0.1036
CR8 vs. CIC	-0.2752	-0.4619 to -0.08852	Yes	**	0.0022
RMC-7977 100nM
CR8 vs. Rras2	-0.07961	-0.2663 to 0.1071	No	ns	0.5598
CR8 vs. CIC	-0.2175	-0.4041 to -0.03078	Yes	*	0.0187
Test details	Mean 1	Mean 2	Mean Diff.	SE of diff.	N1	N2	t	DF
Adagrasib 100nM
CR8 vs. Rras2	0.197	0.6247	-0.4277	0.08254	6	6	5.182	135
CR8 vs. CIC	0.197	0.5273	-0.3303	0.08254	6	6	4.002	135
Adagrasib 250nM
CR8 vs. Rras2	0.1874	0.5339	-0.3466	0.08254	6	6	4.199	135
CR8 vs. CIC	0.1874	0.5308	-0.3434	0.08254	6	6	4.16	135
Adagrasib 750nM
CR8 vs. Rras2	0.1441	0.4253	-0.2812	0.08254	6	6	3.406	135
CR8 vs. CIC	0.1441	0.4715	-0.3274	0.08254	6	6	3.966	135
RMC-4998 100nM
CR8 vs. Rras2	0.1983	0.4706	-0.2723	0.08254	6	6	3.298	135
CR8 vs. CIC	0.1983	0.4752	-0.2769	0.08254	6	6	3.355	135
RMC-4998 250nM
CR8 vs. Rras2	0.1709	0.3587	-0.1878	0.08254	6	6	2.276	135
CR8 vs. CIC	0.1709	0.4147	-0.2439	0.08254	6	6	2.955	135
RMC-4998 750nM
CR8 vs. Rras2	0.1622	0.2224	-0.06017	0.08254	6	6	0.729	135
CR8 vs. CIC	0.1622	0.2967	-0.1345	0.08254	6	6	1.63	135
RMC-7977 5nM
CR8 vs. Rras2	0.1622	0.4082	-0.246	0.08254	6	6	2.98	135
CR8 vs. CIC	0.1622	0.4338	-0.2716	0.08254	6	6	3.291	135
RMC-7977 30nM
CR8 vs. Rras2	0.1185	0.2795	-0.161	0.08254	6	6	1.95	135
CR8 vs. CIC	0.1185	0.3937	-0.2752	0.08254	6	6	3.334	135
RMC-7977 100nM
CR8 vs. Rras2	0.1228	0.2024	-0.07961	0.08254	6	6	0.9645	135
CR8 vs. CIC	0.1228	0.3403	-0.2175	0.08254	6	6	2.635	135

### Sheet: Table_S9E
Table Analyzed	KP4 KP5 MRTX 100nM clones collapsed Nf2		Table Analyzed	KP4 KP5 MRTX 250nM clones collapsed Nf2		Table Analyzed	KP4 KP5 RM29 100nM clones collapsed Nf2		Table Analyzed	KP4 KP5 RM29 250nM clones collapsed Nf2		Table Analyzed	KP4 KP5 RM42 5nM clones collapsed Nf2		Table Analyzed	KP4 KP5 RM42 30nM clones collapsed Nf2
Column B	Nf2		Column B	Nf2		Column B	Nf2		Column B	Nf2		Column B	Nf2		Column B	Nf2
vs.	vs.		vs.	vs.		vs.	vs.		vs.	vs.		vs.	vs.		vs.	vs.
Column A	CR8		Column A	CR8		Column A	CR8		Column A	CR8		Column A	CR8		Column A	CR8
Unpaired t test			Unpaired t test			Unpaired t test			Unpaired t test			Unpaired t test			Unpaired t test
P value	0.0125		P value	0.0177		P value	0.0914		P value	0.0746		P value	0.0361		P value	0.2228
P value summary	*		P value summary	*		P value summary	ns		P value summary	ns		P value summary	*		P value summary	ns
Significantly different (P < 0.05)?	Yes		Significantly different (P < 0.05)?	Yes		Significantly different (P < 0.05)?	No		Significantly different (P < 0.05)?	No		Significantly different (P < 0.05)?	Yes		Significantly different (P < 0.05)?	No
One- or two-tailed P value?	Two-tailed		One- or two-tailed P value?	Two-tailed		One- or two-tailed P value?	Two-tailed		One- or two-tailed P value?	Two-tailed		One- or two-tailed P value?	Two-tailed		One- or two-tailed P value?	Two-tailed
t, df	t=3.039, df=10		t, df	t=2.834, df=10		t, df	t=1.867, df=10		t, df	t=1.990, df=10		t, df	t=2.420, df=10		t, df	t=1.300, df=10
How big is the difference?			How big is the difference?			How big is the difference?			How big is the difference?			How big is the difference?			How big is the difference?
Mean of column A	0.197		Mean of column A	0.1874		Mean of column A	0.1983		Mean of column A	0.1709		Mean of column A	0.1622		Mean of column A	0.1185
Mean of column B	0.3634		Mean of column B	0.3018		Mean of column B	0.3389		Mean of column B	0.279		Mean of column B	0.2703		Mean of column B	0.1433
Difference between means (B - A) ± SEM	0.1664 ± 0.05477		Difference between means (B - A) ± SEM	0.1144 ± 0.04037		Difference between means (B - A) ± SEM	0.1405 ± 0.07526		Difference between means (B - A) ± SEM	0.1081 ± 0.05431		Difference between means (B - A) ± SEM	0.1081 ± 0.04467		Difference between means (B - A) ± SEM	0.02479 ± 0.01907
95% confidence interval	0.04441 to 0.2885		95% confidence interval	0.02445 to 0.2044		95% confidence interval	-0.02715 to 0.3082		95% confidence interval	-0.01294 to 0.2291		95% confidence interval	0.008568 to 0.2076		95% confidence interval	-0.01770 to 0.06729
R squared (eta squared)	0.4801		R squared (eta squared)	0.4454		R squared (eta squared)	0.2585		R squared (eta squared)	0.2837		R squared (eta squared)	0.3693		R squared (eta squared)	0.1446
F test to compare variances			F test to compare variances			F test to compare variances			F test to compare variances			F test to compare variances			F test to compare variances
F, DFn, Dfd	6.356, 5, 5		F, DFn, Dfd	12.48, 5, 5		F, DFn, Dfd	8.530, 5, 5		F, DFn, Dfd	52.56, 5, 5		F, DFn, Dfd	2.788, 5, 5		F, DFn, Dfd	3.834, 5, 5
P value	0.0635		P value	0.015		P value	0.0345		P value	0.0005		P value	0.2849		P value	0.1666
P value summary	ns		P value summary	*		P value summary	*		P value summary	***		P value summary	ns		P value summary	ns
Significantly different (P < 0.05)?	No		Significantly different (P < 0.05)?	Yes		Significantly different (P < 0.05)?	Yes		Significantly different (P < 0.05)?	Yes		Significantly different (P < 0.05)?	No		Significantly different (P < 0.05)?	No
Data analyzed			Data analyzed			Data analyzed			Data analyzed			Data analyzed			Data analyzed
Sample size, column A	6		Sample size, column A	6		Sample size, column A	6		Sample size, column A	6		Sample size, column A	6		Sample size, column A	6
Sample size, column B	6		Sample size, column B	6		Sample size, column B	6		Sample size, column B	6		Sample size, column B	6		Sample size, column B	6

### Sheet: Table_S9F
Table Analyzed	CALU-1 CONTROL CIC RMC-7977 D6 400cells/well
Two-way ANOVA	Ordinary
Alpha	0.05
Source of Variation	% of total variation	P value	P value summary	Significant?
Interaction	1.796	0.1976	ns	No
Row Factor	78.32	<0.0001	****	Yes
Column Factor	5.714	<0.0001	****	Yes
ANOVA table	SS	DF	MS	F (DFn, DFd)	P value
Interaction	0.2649	7	0.03784	F (7, 80) = 1.449	P=0.1976
Row Factor	11.55	7	1.65	F (7, 80) = 63.18	P<0.0001
Column Factor	0.8426	1	0.8426	F (1, 80) = 32.26	P<0.0001
Residual	2.089	80	0.02611
Difference between column means
Mean of Control	0.2786
Mean of CIC R215Q	0.466
Difference between means	-0.1874
SE of difference	0.03299
95% CI of difference	-0.2530 to -0.1217
Data summary
Number of columns (Column Factor)	2
Number of rows (Row Factor)	8
Number of values	96

### Sheet: Sheet9
Comparison of Survival Curves
Log-rank (Mantel-Cox) test
Chi square	8.888
df	1
P value	0.0029
P value summary	**
Are the survival curves sig different?	Yes
Gehan-Breslow-Wilcoxon test
Chi square	7.212
df	1
P value	0.0072
P value summary	**
Are the survival curves sig different?	Yes
Median survival
CR8 RM42	49
CIC RM42	32
Ratio (and its reciprocal)	1.531	0.6531
95% CI of ratio	0.4611 to 5.085	0.1966 to 2.169
Hazard Ratio (Mantel-Haenszel)	B/D	D/B
Ratio (and its reciprocal)	0.1	9.999
95% CI of ratio	0.02201 to 0.4544	2.201 to 45.43
Hazard Ratio (logrank)	B/D	D/B
Ratio (and its reciprocal)	0.2633	3.798
95% CI of ratio	0.08009 to 0.8658	1.155 to 12.49
